# Fast and accurate resolution of ecDNA sequence using Cycle-Extractor

**DOI:** 10.64898/2026.03.10.710955

**Authors:** Mahsa Faizrahnemoon, Jens Luebeck, King L. Hung, Suhas Rao, Gino Prasad, Ivy Tsz-Lo Wong, Hitesh Kandarpa, Matthew G. Jones, Paul S. Mischel, Howard Y. Chang, Kaiyuan Zhu, Vineet Bafna

**Affiliations:** Department of Computer Science & Engineering, UC San Diego, La Jolla, California 92093, USA; Department of Neuroscience, Scripps Research, La Jolla, California 92037, USA; Department of Biomedical Informatics, Harvard Medical School, Boston, Massachusetts 02115, USA; Department of Pathology, Stanford University School of Medicine, Stanford, California 94305, USA; Indian Institute of Technology, Chennai 600036, India; Department of Biology, Massachusetts Institute of Technology, Cambridge, Massachusetts 02139, USA; Koch Institute for Integrative Cancer Research, Massachusetts Institute of Technology, Cambridge, Massachusetts 02139, USA; Institute for Medical Engineering and Science, Massachusetts Institute of Technology, Cambridge, Massachusetts 02139, USA; Sarafan ChEM-H, Stanford University, Stanford, California 94305, USA; Amgen Research, South San Francisco, California 94080, USA; School of Computer Science, Shanghai Jiao Tong University, Shanghai 200240, China; Halicioğlu Data Science Institute, UC San Diego, La Jolla, California 92093, USA

## Abstract

Extrachromosomal DNA (ecDNA) plays a key role in cancer pathology. EcDNAs mediate high oncogene amplification and expression and are associated with worse patient outcomes. Accurately determining the structure of these circular molecules is essential for understanding their function, yet reconstructing ecDNA cycles from sequencing data remains challenging. We introduce Cycle-Extractor (CE) for this task. CE takes as input a breakpoint graph derived from either short or long read sequencing data and extracts cycles of maximum length-weighted copy number. CE utilizes a mixed-integer linear program (MILP) and a separate traversal procedure, enabling fast optimization and compatibility with open-source ILP solvers.

We evaluate CE against CoRAL (long-read, mixed-integer quadratically constrained programming), Decoil (long-reads), and AmpliconArchitect (AA; short reads) on both simulated data and real cancer cell lines. On simulated ecDNA, CE achieves accuracy comparable to CoRAL across three metrics and consistently outperforms AA and Decoil. On cancer cell lines, CE produces longer and heavier cycles than AA, and performs comparably to CoRAL, while being on average 40× faster. These results demonstrate that CE accurately reconstructs ecDNA from both short and long-read sequencing data, and that long-read inputs allow CE to recover more complete, higher-confidence ecDNA structures. CE improves the prediction of many ecDNA structures. On PC3 ecDNA containing *MYC*, CE uses ONT data to reconstruct a substantially larger and higher-copy sequence (4.2 Mbp) compared to the short-read-derived reconstruction (690 kbp). CRISPR-CATCH experiments confirm the presence of a large ecDNA molecule, validating the long-read-based CE reconstruction.
