## Supplemental Tables for "Fast and accurate resolution of ecDNA sequence using Cycle-Extractor": Supplemental_Table_S1.xlsx

### Sheet: Amplicons used for testing
Amplicons used for testing cycle extraction
Cell line	Source	Genes	ONT	Illumina
TR14	Hung 2021	MDM2	✓	✓
TR14	Hung 2021	MYCN, CDK4	✓	✓
TR14	Hung 2021	ODC1	✓
TR14	Hung 2021	SMC6	✓
HK296	Turner 2017	MDM4		✓
HK296	Turner 2017	EGFR		✓
GBM39	Turner 2017	EGFR	✓	✓
GBM39_mono	Zhu 2024	EGFR	✓
SF295	Turner 2017	CCND1		✓
H460	Turner 2017	MYC		✓
MB411FH	Turner 2017	MYC		✓
CA718	Turner 2017	MDM2, MYCN, PDGFRA		✓
CHP-212	Ghandi 2019	MYCN	✓	✓
UACC1598	Luebeck 2024	MYCN		✓
CCFSTTG1	Luebeck 2024	CDK6, MDM2		✓
HL-60	Turner 2017	MYC		✓
NCIH2170	Dehkordi 2025	MYC	✓	✓
MB002	Turner 2017	MYC		✓
HK301	Turner 2017	EGFR		✓
H524	Luebeck 2024	MYC		✓
NCIH69	Ghandi 2019	MYCN		✓
HK359	Turner 2017	EGFR		✓
GBM6	Turner 2017	EGFR		✓
DMS273	Ghandi 2019	MYC		✓
DMS273	Ghandi 2019	MYCL, ARNT		✓
COLO320DM	Zhu 2024	MYC	✓	✓
COLO320DM_Hung2021	Hung 2021	MYC	✓
H716	Jia 2020	MYC, FGFR2		✓
SCLC21H	Ghandi 2019	MYC		✓
PC3	Turner 2017	MYC	✓	✓
SNU16	Hung 2022	MYC, FGFR2	✓
Simulated data	Zhu 2024		✓	✓
Caption	Each row describes a unique amplicon defined by its amplicon graph.
