## Supplemental Tables for "Fast and accurate resolution of ecDNA sequence using Cycle-Extractor": Supplemental_Table_S2.xlsx

### Sheet: Supplementary Table S3
Supplementary Table S2
Cycle	Acrocentric-associated (bp)	Acrocentric-associated (%)	Non-acrocentric (bp)	Non-acrocentric (%)
Short-read cycle	22204	0.03218	667863	0.96782
Long-read cycle	138025	0.0321	4161899	0.9679
Caption	Acrocentric-associated categories. Comparison of the acrocentric-associated and non-acrocentric sequence content of the reconstructed short-read and long-read PC3 ecDNA cycles generated by KaryoScope. Although the long-read reconstruction recovers substantially longer genomic sequence, the proportion of acrocentric-associated sequence remains nearly identical (approximately 3.2%) in both reconstr…
