## Supplemental Tables for "Fast and accurate resolution of ecDNA sequence using Cycle-Extractor": Supplemental_Table_S3.xlsx

### Sheet: Supplementary Table S4
Supplementary Table S3
Annotation	Short-read cycle (bp)	Short-read (%)	Long-read cycle (bp)	Long-read (%)
chr8	679157	0.98419	4237440	0.98547
Submetacentric/general	6000	0.00869	35117	0.00817
Autosome/general	4031	0.00584	21668	0.00504
Other chromosome labels	500	0.00072	2630	0.00061
Other/novel categories	379	0.00055	3069	0.00071
Caption	Chromosomal Decomposition. Chromosomal composition of the reconstructed short-read and long-read PC3 ecDNA cycles generated by KaryoScope. The long-read reconstruction contains substantially more sequence than the short-read reconstruction while maintaining a nearly identical chromosomal composition, with approximately 98.5% of both reconstructions originating from chromosome 8.
