## Supplemental Tables for "Fast and accurate resolution of ecDNA sequence using Cycle-Extractor": Supplemental_Table_S4.xlsx

### Sheet: Supplementary Table S5
Supplementary Table S4
Repeat class	Short-read cycle (bp)	Short-read (%)	Long-read cycle (bp)	Long-read (%)
LINE	314284	0.45544	2065316	0.48031
SINE	128365	0.18602	645088	0.15002
LTR	107190	0.15533	764747	0.17785
DNA transposon	82465	0.1195	463756	0.10785
Nanorepeat	42846	0.06209	271863	0.06323
Other repeat classes	14001	0.02029	87319	0.02031
Satellite	916	0.00133	1835	0.00043
Caption	Repeat composition. Repeat-element composition of the reconstructed short-read and long-read PC3 ecDNA cycles generated by KaryoScope. Both reconstructions exhibit similar repeat profiles, with LINE elements comprising the largest fraction of the sequence, followed by SINE and LTR elements. The long-read reconstruction recovers substantially longer sequence while preserving a repeat composition s…
