## Supplemental Tables for "Fast and accurate resolution of ecDNA sequence using Cycle-Extractor": Supplemental_Table_S5.xlsx

### Sheet: Supplementary Table S6
Supplementary Table S5
Metric	Short-read cycle	Long-read cycle
Satellite sequence (bp)	916	1835
Fraction of cycle	0.001327	0.000427
Smoothed satellite blocks	4	10
Caption	Satellite composition. Comparison of satellite sequence content in the reconstructed short-read and long-read PC3 ecDNA cycles generated by KaryoScope. Although the long-read reconstruction contains a greater total amount of satellite sequence, satellite DNA represents a smaller fraction of the reconstructed cycle because of its substantially larger overall length. The long-read reconstruction al…
