## Supplemental Tables for "Fast and accurate resolution of ecDNA sequence using Cycle-Extractor": Supplemental_Table_S6.xlsx

### Sheet: Supplementary Table S7
Supplementary Table S6
Cycle	Within genes: intron + exon (bp)	Within genes (%)	Outside genes: intergenic (bp)	Outside genes (%)
Short-read cycle	302499	0.43836	385377	0.55846
Long-read cycle	2300077	0.53491	1987907	0.46231
Caption	Gene-context composition. Comparison of the genic (intronic and exonic) and intergenic sequence content of the reconstructed short-read and long-read PC3 ecDNA cycles generated by KaryoScope. The long-read reconstruction contains a higher proportion of genic sequence (53.49%) than the short-read reconstruction (43.84%), indicating that the additional genomic sequence recovered by the long-read re…
